# Systemic Analysis of Patient Derived Esophageal Epithelial Organoid Model Reveals Cell State Heterogeneity and Conservation of Differentiation Hierarchy

**DOI:** 10.64898/2026.10.29.762343

**Authors:** Alyssa Baccarella, Yusen Zhou, Tatiana A. Karakasheva, Ravi Gautam, Megha Lal, Jarad Beers, Zoe Mrozek, Ann Semaeo, Leena Mirchandani, Ryugo Teranishi, Takefumi Itami, Kanak V. Kennedy, Mark Mahon, Ezuka Ogbolu, Judith R. Kelsen, Kelly A. Whelan, Joshua B. Wechsler, Amanda B. Muir, Melanie A. Ruffner

**Author notes:** Corresponding Author Information: Melanie Ruffner, Address: Children’s Hospital of Philadelphia 3615 Civic Center Blvd, ARC 1202C Philadelphia, PA, 19104.

## Abstract

**Background and Aims:** Eosinophilic esophagitis (EoE) features prominent epithelial dysregulation that persists despite resolution of eosinophilia. Interleukin-13 (IL-13) is known to be a key upstream driver of epithelial abnormalities in EoE. We sought to benchmark an IL-13 esophageal organoid model against the *in vivo* epithelial state in EoE at a single cell resolution, to define in the role of IL-13 in aberrant epithelial development and inflammation in EoE, and to validate the IL-13 organoid as a model system to study the epithelial changes seen in EoE.

**Methods:** We performed scRNA-Seq on esophageal biopsies from control and EoE patients, and esophageal biopsy-derived organoids with or without IL-13. We compared cellular composition, differentiation trajectories, pathway enrichment, and differential gene expression within both systems, and assessed findings at a protein level.

**Results:** Seven distinct epithelial cell clusters were identified and preserved in both biopsies and organoids. EoE biopsies demonstrated expansion of cycling cells, whereas IL-13–treated organoids showed shift in the composition of the suprabasal compartments. Pseudotime topology was preserved across tissues, with a shift away from terminal differentiation in both EoE biopsies and IL-13–treated organoids. IL-13 reproduced changes in the transcription of central EoE genes and the dysregulation of epithelial proliferation and differentiation pathways seen in EoE. There was broad activation of immune related pathways within both EoE biopsies and IL-13-treated organoids, however, biopsies additionally showed activation in several immune and extracellular matrix remodeling programs that IL-13 alone did not reproduce.

**Conclusion:** IL-13–treated esophageal organoids replicate key epithelial features of EoE including dysregulated epithelial development, impaired cornification, and inflammatory signals, while preserving lineage architecture, providing a tractable platform for epithelial-targeted mechanistic and therapeutic studies.

**Background:** IL-13-treated esophageal organoids provide a model for studying epithelial dysfunction in eosinophilic esophagitis (EoE), but their ability to reproduce disease-associated changes at single-cell resolution remains unclear.

**Findings:** Esophageal organoids preserved epithelial differentiation trajectories, while IL-13 treatment recapitulated key EoE features, including impaired terminal differentiation, retention of basal-like programs, and activation of inflammatory pathways.

**Limitations:** Organoids contained fewer quiescent basal and terminally differentiated cells than biopsies and did not fully reproduce the broader inflammatory and tissue-remodeling programs observed in EoE.

**Impact or Future Directions:** These findings establish esophageal organoids as a model for investigating epithelial dysfunction in EoE, providing a foundation for mechanistic studies, targeted perturbations, and future therapeutic testing.
