## Supplemental Tables for "Systemic Analysis of Patient Derived Esophageal Epithelial Organoid Model Reveals Cell State Heterogeneity and Conservation of Differentiation Hierarchy": SupplementalTable1_moduleScoreGenes.xlsx

### Sheet: diff2DEGs_forModuleScore
GeneSymbol
RNASE7
SPNS2
IL36A
DHRS9
TIMP2
CAMK2N1
CRCT1
KRT78
FAM25A
SPRR2D
CRISP3
PSCA
CNFN
ECM1
SPINK7
ATG9B
LYPD2
TMPRSS11B
S100P
TP53INP2
DUSP5
SPRR2A
VSIG2
AIF1L
C15orf48
ANXA9
PRSS27
PHLDA1
TMPRSS11E
LPIN1
ERO1A
KIFC3
ABLIM3
MAL
EPS8L1
MXD1
HCG22
SFTA2
CST6
GRPEL2
MUC21
PADI1
TMPRSS2
HOPX
CRNN
HILPDA
SPRR2E
LCN2
SPRR3
SH3BGRL2

### Sheet: quiescentDEGs_forModuleScore
GeneSymbol
CXCL14
IL1R2
DLK2
TSLP
GPNMB
FHL2
MOXD1
BCAM
COL17A1
WNT10A
COL18A1
HSPA2
IFITM1
SLC1A3
DST
CH25H
NINJ1
ASS1
GAS5
PRNP
LAMB3
SLC7A5
EPB41L4A-AS1
ZFP36L2
APP
CAV1
SNHG7
THSD4
WNT4
TXNIP
TP53AIP1
LAPTM4B
SLC3A2
CTNNAL1
CAVIN1
SNHG8
ATP1B3
CRTAP
PPP1R16A
ARPC1B
DNAJC4
NUDT14
CD74
WLS
SSBP2
PNRC1
GRINA
C12orf57
ITGB4
NME3
