## Supplemental Tables for "Systemic Analysis of Patient Derived Esophageal Epithelial Organoid Model Reveals Cell State Heterogeneity and Conservation of Differentiation Hierarchy": SupplementalTable2_pathway_family_summary.csv

figure	family_group	family	class	n_bio_clusters	n_org_clusters	n_bio_terms	n_org_terms	n_distinct_bio_terms	n_distinct_org_terms	pct_of_all_bio_terms	pct_of_all_org_terms	normalized_bio_org_ratio	ratio_note	bio_clusters	org_clusters	bio_terms	org_terms	pattern
Differentiation, proliferation & ECM	Differentiation	Epithelial morphogenesis	Biopsy-dominant	6	1	27	2	8	2	0.56	0.24	2.28		diff1 (3 up, 0 down), diff2 (2 up, 0 down), quiescent (7 up, 0 down), slowcycling (7 up, 0 down), suprabasal2 (5 up, 0 down), TA (3 up, 0 down)	suprabasal1 (2 up, 0 down)	BRANCHING MORPHOGENESIS OF AN EPITHELIAL TUBE | EPITHELIAL TUBE BRANCHING INVOLVED IN LUNG MORPHOGENESIS | EPITHELIAL TUBE MORPHOGENESIS | MORPHOGENESIS OF A POLARIZED EPITHELIUM | MORPHOGENESIS OF AN EPITHELIAL SHEET | MORPHOGENESIS OF AN EPITHELIUM | REGULATION OF MORPHOGENESIS OF AN EPITHELIUM | TISSUE MORPHOGENESIS	MORPHOGENESIS OF AN EPITHELIUM | TISSUE MORPHOGENESIS	MORPHOGENESIS OF AN EPITHEL|MORPHOGENESIS OF A POLARIZED EPITHELIUM|EPITHELIAL SHEET|EPITHELIAL TUBE|^TISSUE MORPHOGENESIS$
Differentiation, proliferation & ECM	Differentiation	Cell differentiation (general, incl. negative regulation)	Shared	7	3	21	3	5	1	0.43	0.36	1.18		diff1 (3 up, 0 down), diff2 (5 up, 0 down), quiescent (3 up, 0 down), slowcycling (3 up, 0 down), suprabasal1 (1 up, 0 down), suprabasal2 (3 up, 0 down), TA (3 up, 0 down)	slowcycling (1 up, 0 down), suprabasal1 (1 up, 0 down), suprabasal2 (1 up, 0 down)	NEGATIVE REGULATION OF CELL DEVELOPMENT | NEGATIVE REGULATION OF CELL DIFFERENTIATION | POSITIVE REGULATION OF CELL DEVELOPMENT | POSITIVE REGULATION OF CELL DIFFERENTIATION | REGULATION OF CELL DEVELOPMENT	NEGATIVE REGULATION OF CELL DIFFERENTIATION	^((POSITIVE |NEGATIVE )?REGULATION OF )?CELL (DIFFERENTIATION|DEVELOPMENT)$
Differentiation, proliferation & ECM	Differentiation	Epidermis development / barrier	Shared	5	3	9	4	5	2	0.19	0.49	0.38		diff1 (0 up, 2 down), quiescent (0 up, 2 down), suprabasal1 (0 up, 2 down), suprabasal2 (0 up, 1 down), TA (2 up, 0 down)	diff1 (0 up, 2 down), diff2 (0 up, 1 down), quiescent (1 up, 0 down)	DESMOSOME ORGANIZATION | EPIDERMAL CELL DIFFERENTIATION | EPIDERMIS DEVELOPMENT | ESTABLISHMENT OF SKIN BARRIER | SKIN DEVELOPMENT	EPIDERMAL CELL DIFFERENTIATION | EPIDERMIS DEVELOPMENT	EPIDERMIS DEVELOPMENT|EPIDERMAL CELL DIFFERENTIATION|SKIN DEVELOPMENT|SKIN BARRIER|WATER LOSS|DESMOSOME
Differentiation, proliferation & ECM	Differentiation	Keratinization / cornification	Shared	6	2	9	3	3	2	0.19	0.36	0.51		diff1 (0 up, 3 down), diff2 (0 up, 1 down), quiescent (0 up, 1 down), slowcycling (0 up, 1 down), suprabasal1 (0 up, 1 down), suprabasal2 (0 up, 2 down)	diff1 (0 up, 2 down), quiescent (1 up, 0 down)	KERATINIZATION | KERATINOCYTE DIFFERENTIATION | PEPTIDE CROSS LINKING	KERATINIZATION | KERATINOCYTE DIFFERENTIATION	KERATINIZATION|CORNIF|PEPTIDE CROSS LINKING|KERATINOCYTE DIFFERENTIATION
Differentiation, proliferation & ECM	Differentiation	Cell fate commitment / determination	Shared	5	5	8	5	3	1	0.16	0.61	0.27		diff2 (2 up, 0 down), quiescent (3 up, 0 down), slowcycling (1 up, 0 down), suprabasal2 (1 up, 0 down), TA (1 up, 0 down)	diff1 (1 up, 0 down), slowcycling (1 up, 0 down), suprabasal1 (1 up, 0 down), suprabasal2 (1 up, 0 down), TA (1 up, 0 down)	CELL FATE COMMITMENT | CELL FATE COMMITMENT INVOLVED IN FORMATION OF PRIMARY GERM LAYER | CELL FATE DETERMINATION	CELL FATE COMMITMENT	CELL FATE (COMMITMENT|DETERMINATION|SPECIFICATION)
Differentiation, proliferation & ECM	Differentiation	Epithelial cell differentiation	Opposite direction	7	1	17	1	7	1	0.35	0.12	2.88		diff1 (2 up, 0 down), diff2 (3 up, 0 down), quiescent (4 up, 0 down), slowcycling (2 up, 0 down), suprabasal1 (0 up, 1 down), suprabasal2 (4 up, 0 down), TA (1 up, 0 down)	diff1 (0 up, 1 down)	COLUMNAR CUBOIDAL EPITHELIAL CELL DEVELOPMENT | COLUMNAR CUBOIDAL EPITHELIAL CELL DIFFERENTIATION | EPITHELIAL CELL DEVELOPMENT | EPITHELIAL CELL DIFFERENTIATION | EPITHELIAL CELL DIFFERENTIATION INVOLVED IN KIDNEY DEVELOPMENT | INTESTINAL EPITHELIAL CELL DIFFERENTIATION | REGULATION OF EPITHELIAL CELL DIFFERENTIATION	EPITHELIAL CELL DIFFERENTIATION	EPITHELIAL CELL (DIFFERENTIATION|DEVELOPMENT)|COLUMNAR CUBOIDAL EPITHELIAL
Differentiation, proliferation & ECM	ECM	Cell–matrix adhesion	Biopsy only	6	0	34	0	10	0	0.7	0	NA	not significant in organoids	diff1 (6 up, 0 down), diff2 (3 up, 0 down), quiescent (5 up, 0 down), slowcycling (9 up, 0 down), suprabasal2 (8 up, 0 down), TA (3 up, 0 down)		CELL MATRIX ADHESION | CELL SUBSTRATE ADHESION | FOCAL ADHESION ASSEMBLY | NEGATIVE REGULATION OF CELL MATRIX ADHESION | NEGATIVE REGULATION OF CELL SUBSTRATE ADHESION | POSITIVE REGULATION OF CELL SUBSTRATE ADHESION | REGULATION OF CELL MATRIX ADHESION | REGULATION OF CELL SUBSTRATE ADHESION | REGULATION OF SUBSTRATE ADHESION DEPENDENT CELL SPREADING | SUBSTRATE ADHESION DEPENDENT CELL SPREADING		CELL MATRIX ADHESION|SUBSTRATE ADHESION|FOCAL ADHESION|CELL SPREADING
Differentiation, proliferation & ECM	ECM	Cell–cell adhesion (cadherin / junctional)	Biopsy only	6	0	21	0	6	0	0.43	0	NA	not significant in organoids	diff1 (4 up, 0 down), diff2 (4 up, 0 down), quiescent (2 up, 0 down), slowcycling (3 up, 0 down), suprabasal2 (5 up, 0 down), TA (3 up, 0 down)		CALCIUM DEPENDENT CELL CELL ADHESION VIA PLASMA MEMBRANE CELL ADHESION MOLECULES | CELL CELL ADHESION MEDIATED BY CADHERIN | CELL CELL ADHESION VIA PLASMA MEMBRANE ADHESION MOLECULES | HETEROPHILIC CELL CELL ADHESION VIA PLASMA MEMBRANE CELL ADHESION MOLECULES | HOMOPHILIC CELL ADHESION VIA PLASMA MEMBRANE ADHESION MOLECULES | REGULATION OF CELL CELL ADHESION MEDIATED BY CADHERIN		CADHERIN|HOMOPHILIC CELL ADHESION|HETEROPHILIC CELL CELL ADHESION|CELL CELL ADHESION VIA PLASMA MEMBRANE|CALCIUM DEPENDENT CELL CELL ADHESION
Differentiation, proliferation & ECM	ECM	ECM organization / remodelling	Biopsy only	6	0	17	0	5	0	0.35	0	NA	not significant in organoids	diff1 (2 up, 0 down), diff2 (1 up, 0 down), quiescent (3 up, 0 down), slowcycling (4 up, 0 down), suprabasal2 (4 up, 0 down), TA (3 up, 0 down)		EXTRACELLULAR MATRIX ASSEMBLY | EXTRACELLULAR MATRIX DISASSEMBLY | POSITIVE REGULATION OF EXTRACELLULAR MATRIX ORGANIZATION | REGULATION OF EXTRACELLULAR MATRIX ORGANIZATION | REGULATION OF PLASMINOGEN ACTIVATION		EXTRACELLULAR MATRIX|PLASMINOGEN|FIBRINOLYSIS
Differentiation, proliferation & ECM	ECM	EMT	Biopsy only	5	0	16	0	4	0	0.33	0	NA	not significant in organoids	diff1 (2 up, 0 down), quiescent (4 up, 0 down), slowcycling (3 up, 0 down), suprabasal2 (3 up, 0 down), TA (4 up, 0 down)		EPITHELIAL TO MESENCHYMAL TRANSITION | NEGATIVE REGULATION OF EPITHELIAL TO MESENCHYMAL TRANSITION | POSITIVE REGULATION OF EPITHELIAL TO MESENCHYMAL TRANSITION | REGULATION OF EPITHELIAL TO MESENCHYMAL TRANSITION		EPITHELIAL TO MESENCHYMAL
Differentiation, proliferation & ECM	ECM	TGF-β signalling	Biopsy only	5	0	13	0	4	0	0.27	0	NA	not significant in organoids	diff1 (2 up, 0 down), quiescent (3 up, 0 down), slowcycling (3 up, 0 down), suprabasal2 (4 up, 0 down), TA (1 up, 0 down)		NEGATIVE REGULATION OF TRANSFORMING GROWTH FACTOR BETA RECEPTOR SIGNALING PATHWAY | REGULATION OF CELLULAR RESPONSE TO TRANSFORMING GROWTH FACTOR BETA STIMULUS | RESPONSE TO TRANSFORMING GROWTH FACTOR BETA | TRANSFORMING GROWTH FACTOR BETA RECEPTOR SIGNALING PATHWAY		TRANSFORMING GROWTH FACTOR
Differentiation, proliferation & ECM	ECM	Collagen metabolism	Biopsy only	4	0	4	0	3	0	0.08	0	NA	not significant in organoids	diff1 (1 up, 0 down), quiescent (1 up, 0 down), slowcycling (1 up, 0 down), TA (1 up, 0 down)		COLLAGEN CATABOLIC PROCESS | COLLAGEN FIBRIL ORGANIZATION | COLLAGEN METABOLIC PROCESS		COLLAGEN
Differentiation, proliferation & ECM	ECM	Wound healing	Biopsy-dominant	7	1	49	1	11	1	1.01	0.12	8.29		diff1 (7 up, 0 down), diff2 (4 up, 0 down), quiescent (10 up, 0 down), slowcycling (8 up, 0 down), suprabasal1 (3 up, 0 down), suprabasal2 (8 up, 0 down), TA (9 up, 0 down)	suprabasal1 (1 up, 0 down)	ANGIOGENESIS INVOLVED IN WOUND HEALING | INFLAMMATORY RESPONSE TO WOUNDING | NEGATIVE REGULATION OF RESPONSE TO WOUNDING | NEGATIVE REGULATION OF WOUND HEALING | PLASMA MEMBRANE REPAIR | POSITIVE REGULATION OF RESPONSE TO WOUNDING | REGULATION OF RESPONSE TO WOUNDING | REGULATION OF WOUND HEALING | RESPONSE TO WOUNDING | WOUND HEALING | WOUND HEALING SPREADING OF EPIDERMAL CELLS	RESPONSE TO WOUNDING	WOUND|PLASMA MEMBRANE REPAIR
Differentiation, proliferation & ECM	ECM	Integrin signalling / adhesion	Opposite direction	3	1	8	1	3	1	0.16	0.12	1.35		quiescent (2 up, 0 down), slowcycling (3 up, 0 down), suprabasal2 (3 up, 0 down)	quiescent (0 up, 1 down)	CELL ADHESION MEDIATED BY INTEGRIN | INTEGRIN MEDIATED SIGNALING PATHWAY | REGULATION OF CELL ADHESION MEDIATED BY INTEGRIN	INTEGRIN MEDIATED SIGNALING PATHWAY	INTEGRIN
Differentiation, proliferation & ECM	ECM	Sprouting angiogenesis	Opposite direction	2	4	2	7	2	3	0.04	0.85	0.05		slowcycling (1 up, 0 down), suprabasal2 (1 up, 0 down)	slowcycling (0 up, 2 down), suprabasal1 (0 up, 2 down), suprabasal2 (0 up, 1 down), TA (0 up, 2 down)	POSITIVE REGULATION OF SPROUTING ANGIOGENESIS | SPROUTING ANGIOGENESIS	CELL MIGRATION INVOLVED IN SPROUTING ANGIOGENESIS | POSITIVE REGULATION OF CELL MIGRATION INVOLVED IN SPROUTING ANGIOGENESIS | SPROUTING ANGIOGENESIS	SPROUTING ANGIOGENESIS
Differentiation, proliferation & ECM	Proliferation / migration	Mitosis / chromosome segregation / cytokinesis	Shared	4	2	87	30	40	19	1.79	3.65	0.49		diff1 (17 up, 0 down), suprabasal1 (37 up, 0 down), suprabasal2 (31 up, 0 down), TA (0 up, 2 down)	diff1 (16 up, 0 down), suprabasal1 (14 up, 0 down)	ATTACHMENT OF MITOTIC SPINDLE MICROTUBULES TO KINETOCHORE | ATTACHMENT OF SPINDLE MICROTUBULES TO KINETOCHORE | CHROMOSOME SEGREGATION | CYTOKINESIS | CYTOSKELETON DEPENDENT CYTOKINESIS | ESTABLISHMENT OF MITOTIC SPINDLE LOCALIZATION | ESTABLISHMENT OF SPINDLE ORIENTATION | HOMOLOGOUS CHROMOSOME SEGREGATION | KINETOCHORE ASSEMBLY | KINETOCHORE ORGANIZATION | MITOTIC CYTOKINESIS | MITOTIC NUCLEAR …	ATTACHMENT OF MITOTIC SPINDLE MICROTUBULES TO KINETOCHORE | ATTACHMENT OF SPINDLE MICROTUBULES TO KINETOCHORE | CHROMOSOME SEGREGATION | KINETOCHORE ORGANIZATION | MITOTIC NUCLEAR DIVISION | MITOTIC SISTER CHROMATID SEGREGATION | MITOTIC SISTER CHROMATID SEPARATION | NEGATIVE REGULATION OF CHROMOSOME SEGREGATION | NEGATIVE REGULATION OF NUCLEAR DIVISION | NUCLEAR CHROMOSOME SEGREGATION | POSITIVE…	^(?!.*MEIO).*(CHROMOSOME SEGREGATION|SISTER CHROMATID|KINETOCHORE|SPINDLE|NUCLEAR DIVISION|CYTOKINESIS|CELL DIVISION)
Differentiation, proliferation & ECM	Proliferation / migration	G2/M transition / checkpoints	Shared	4	3	46	22	24	17	0.95	2.68	0.35		quiescent (3 up, 0 down), slowcycling (1 up, 0 down), suprabasal1 (19 up, 0 down), suprabasal2 (23 up, 0 down)	diff1 (17 up, 0 down), slowcycling (1 up, 0 down), suprabasal1 (4 up, 0 down)	CELL CYCLE CHECKPOINT SIGNALING | CELL CYCLE G2 M PHASE TRANSITION | CELL CYCLE PHASE TRANSITION | DNA INTEGRITY CHECKPOINT SIGNALING | DNA REPLICATION CHECKPOINT SIGNALING | MITOTIC CELL CYCLE CHECKPOINT SIGNALING | MITOTIC CELL CYCLE PHASE TRANSITION | NEGATIVE REGULATION OF CELL CYCLE | NEGATIVE REGULATION OF CELL CYCLE G2 M PHASE TRANSITION | NEGATIVE REGULATION OF CELL CYCLE PROCESS | NEGATI…	CELL CYCLE CHECKPOINT SIGNALING | CELL CYCLE G2 M PHASE TRANSITION | CELL CYCLE PHASE TRANSITION | DNA INTEGRITY CHECKPOINT SIGNALING | MITOTIC CELL CYCLE CHECKPOINT SIGNALING | MITOTIC CELL CYCLE PHASE TRANSITION | MITOTIC G2 DNA DAMAGE CHECKPOINT SIGNALING | NEGATIVE REGULATION OF CELL CYCLE | NEGATIVE REGULATION OF CELL CYCLE PROCESS | NEGATIVE REGULATION OF MITOTIC CELL CYCLE | NEGATIVE REGUL…	^(?!.*MEIO).*(G2 M|CHECKPOINT|REGULATION OF (MITOTIC )?CELL CYCLE( PROCESS| PHASE TRANSITION)?$|^(MITOTIC )?CELL CYCLE PHASE TRANSITION$)
Differentiation, proliferation & ECM	Proliferation / migration	Epithelial / keratinocyte proliferation	Shared	7	3	32	8	7	3	0.66	0.97	0.68		diff1 (6 up, 0 down), diff2 (3 up, 0 down), quiescent (5 up, 0 down), slowcycling (6 up, 0 down), suprabasal1 (1 up, 0 down), suprabasal2 (6 up, 0 down), TA (5 up, 0 down)	slowcycling (3 up, 0 down), suprabasal1 (2 up, 0 down), TA (3 up, 0 down)	EPITHELIAL CELL PROLIFERATION | KERATINOCYTE PROLIFERATION | MAMMARY GLAND EPITHELIAL CELL PROLIFERATION | NEGATIVE REGULATION OF EPITHELIAL CELL PROLIFERATION | POSITIVE REGULATION OF EPITHELIAL CELL PROLIFERATION | REGULATION OF EPITHELIAL CELL PROLIFERATION | REGULATION OF KERATINOCYTE PROLIFERATION	EPITHELIAL CELL PROLIFERATION | NEGATIVE REGULATION OF EPITHELIAL CELL PROLIFERATION | REGULATION OF EPITHELIAL CELL PROLIFERATION	EPITHELIAL CELL PROLIFERATION|KERATINOCYTE PROLIFERATION
Differentiation, proliferation & ECM	Proliferation / migration	Cell population proliferation (general)	Shared	4	3	4	3	2	2	0.08	0.36	0.23		diff1 (1 up, 0 down), diff2 (1 up, 0 down), quiescent (1 up, 0 down), TA (1 up, 0 down)	quiescent (0 up, 1 down), suprabasal1 (1 up, 0 down), TA (1 up, 0 down)	NEGATIVE REGULATION OF CELL POPULATION PROLIFERATION | POSITIVE REGULATION OF CELL POPULATION PROLIFERATION	NEGATIVE REGULATION OF CELL POPULATION PROLIFERATION | POSITIVE REGULATION OF CELL POPULATION PROLIFERATION	CELL POPULATION PROLIFERATION
Differentiation, proliferation & ECM	Proliferation / migration	Epithelial / keratinocyte migration	Opposite direction	5	2	7	3	3	2	0.14	0.36	0.39		diff1 (1 up, 0 down), diff2 (1 up, 0 down), quiescent (2 up, 0 down), suprabasal2 (1 up, 0 down), TA (2 up, 0 down)	suprabasal2 (0 up, 1 down), TA (0 up, 2 down)	KERATINOCYTE MIGRATION | POSITIVE REGULATION OF EPITHELIAL CELL MIGRATION | REGULATION OF EPITHELIAL CELL MIGRATION	POSITIVE REGULATION OF EPITHELIAL CELL MIGRATION | REGULATION OF EPITHELIAL CELL MIGRATION	EPITHELIAL CELL MIGRATION|KERATINOCYTE MIGRATION
Differentiation, proliferation & ECM	Proliferation / migration	G1/S transition / DNA replication	Consistent in organoids, mixed in biopsies	4	2	17	7	13	5	0.35	0.85	0.41		quiescent (0 up, 2 down), slowcycling (0 up, 3 down), suprabasal1 (1 up, 0 down), suprabasal2 (11 up, 0 down)	diff1 (5 up, 0 down), TA (2 up, 0 down)	CELL CYCLE DNA REPLICATION | CELL CYCLE G1 S PHASE TRANSITION | DNA REPLICATION | DNA REPLICATION CHECKPOINT SIGNALING | DNA REPLICATION INITIATION | DNA STRAND ELONGATION | DNA STRAND ELONGATION INVOLVED IN DNA REPLICATION | DNA TEMPLATED DNA REPLICATION | DNA TEMPLATED DNA REPLICATION MAINTENANCE OF FIDELITY | NEGATIVE REGULATION OF CELL CYCLE G1 S PHASE TRANSITION | REGULATION OF CELL CYCLE G1…	CELL CYCLE DNA REPLICATION | DNA REPLICATION | DNA REPLICATION INITIATION | DNA TEMPLATED DNA REPLICATION | MITOTIC DNA REPLICATION	^(?!.*MEIO).*(G1 S|DNA REPLICATION|DNA STRAND ELONGATION)
Differentiation, proliferation & ECM	Signalling	Stem cell maintenance / proliferation	Biopsy only	4	0	22	0	10	0	0.45	0	NA	not significant in organoids	quiescent (7 up, 0 down), slowcycling (5 up, 0 down), suprabasal2 (8 up, 0 down), TA (2 up, 0 down)		NEGATIVE REGULATION OF STEM CELL DIFFERENTIATION | POSITIVE REGULATION OF STEM CELL POPULATION MAINTENANCE | POSITIVE REGULATION OF STEM CELL PROLIFERATION | REGULATION OF STEM CELL DIFFERENTIATION | REGULATION OF STEM CELL POPULATION MAINTENANCE | REGULATION OF STEM CELL PROLIFERATION | SOMATIC STEM CELL POPULATION MAINTENANCE | STEM CELL DEVELOPMENT | STEM CELL DIFFERENTIATION | STEM CELL PROLI…		^(?!.*HEMATOPOIETIC)(?!.*NEURAL)(?!.*NEURON).*STEM CELL
Differentiation, proliferation & ECM	Signalling	WNT signalling	Biopsy only	4	0	18	0	10	0	0.37	0	NA	not significant in organoids	quiescent (6 up, 0 down), slowcycling (3 up, 0 down), suprabasal1 (0 up, 1 down), suprabasal2 (8 up, 0 down)		CANONICAL WNT SIGNALING PATHWAY | NEGATIVE REGULATION OF CANONICAL WNT SIGNALING PATHWAY | NEGATIVE REGULATION OF WNT SIGNALING PATHWAY | NON CANONICAL WNT SIGNALING PATHWAY | POSITIVE REGULATION OF CANONICAL WNT SIGNALING PATHWAY | POSITIVE REGULATION OF WNT SIGNALING PATHWAY | REGULATION OF CANONICAL WNT SIGNALING PATHWAY | REGULATION OF NON CANONICAL WNT SIGNALING PATHWAY | REGULATION OF WNT S…		WNT
Differentiation, proliferation & ECM	Signalling	BMP signalling	Biopsy only	4	0	7	0	3	0	0.14	0	NA	not significant in organoids	quiescent (2 up, 0 down), slowcycling (3 up, 0 down), suprabasal2 (1 up, 0 down), TA (1 up, 0 down)		NEGATIVE REGULATION OF BMP SIGNALING PATHWAY | REGULATION OF BMP SIGNALING PATHWAY | RESPONSE TO BMP		BMP|BONE MORPHOGENETIC PROTEIN
Differentiation, proliferation & ECM	Signalling	Notch signalling	Biopsy only	3	0	3	0	2	0	0.06	0	NA	not significant in organoids	diff2 (1 up, 0 down), suprabasal1 (0 up, 1 down), TA (1 up, 0 down)		POSITIVE REGULATION OF NOTCH SIGNALING PATHWAY | REGULATION OF NOTCH SIGNALING PATHWAY		NOTCH
Differentiation, proliferation & ECM	Signalling	MAPK cascade (ERK / JNK / p38)	Shared	7	4	58	4	15	1	1.19	0.49	2.45		diff1 (8 up, 0 down), diff2 (9 up, 0 down), quiescent (13 up, 0 down), slowcycling (9 up, 0 down), suprabasal1 (3 up, 0 down), suprabasal2 (10 up, 0 down), TA (6 up, 0 down)	slowcycling (1 up, 0 down), suprabasal1 (1 up, 0 down), suprabasal2 (1 up, 0 down), TA (1 up, 0 down)	ERK1 AND ERK2 CASCADE | JNK CASCADE | MAPK CASCADE | NEGATIVE REGULATION OF ERK1 AND ERK2 CASCADE | NEGATIVE REGULATION OF JNK CASCADE | NEGATIVE REGULATION OF MAPK CASCADE | P38MAPK CASCADE | POSITIVE REGULATION OF ERK1 AND ERK2 CASCADE | POSITIVE REGULATION OF JNK CASCADE | POSITIVE REGULATION OF MAP KINASE ACTIVITY | POSITIVE REGULATION OF MAPK CASCADE | POSITIVE REGULATION OF P38MAPK CASCADE …	POSITIVE REGULATION OF MAPK CASCADE	MAPK CASCADE|MAP KINASE|ERK1 AND ERK2|JNK CASCADE|P38MAPK
Inflammation	Inflammation	Leukocyte / cell–cell adhesion	Biopsy only	7	0	66	0	12	0	1.36	0	NA	not significant in organoids	diff1 (9 up, 0 down), diff2 (11 up, 0 down), quiescent (10 up, 0 down), slowcycling (8 up, 0 down), suprabasal1 (9 up, 0 down), suprabasal2 (9 up, 0 down), TA (10 up, 0 down)		CELL CELL ADHESION | HOMOTYPIC CELL CELL ADHESION | LEUKOCYTE CELL CELL ADHESION | NEGATIVE REGULATION OF CELL ADHESION | NEGATIVE REGULATION OF CELL CELL ADHESION | NEGATIVE REGULATION OF LEUKOCYTE CELL CELL ADHESION | POSITIVE REGULATION OF CELL ADHESION | POSITIVE REGULATION OF CELL CELL ADHESION | POSITIVE REGULATION OF LEUKOCYTE CELL CELL ADHESION | REGULATION OF CELL ADHESION | REGULATION O…		LEUKOCYTE CELL CELL ADHESION|^((POSITIVE |NEGATIVE )?REGULATION OF )?CELL (CELL )?ADHESION$|HOMOTYPIC CELL CELL ADHESION
Inflammation	Inflammation	NF-κB signalling	Biopsy only	7	0	33	0	8	0	0.68	0	NA	not significant in organoids	diff1 (4 up, 0 down), diff2 (1 up, 0 down), quiescent (5 up, 0 down), slowcycling (8 up, 0 down), suprabasal1 (2 up, 0 down), suprabasal2 (7 up, 0 down), TA (6 up, 0 down)		CANONICAL NF KAPPAB SIGNAL TRANSDUCTION | NEGATIVE REGULATION OF CANONICAL NF KAPPAB SIGNAL TRANSDUCTION | NEGATIVE REGULATION OF NON CANONICAL NF KAPPAB SIGNAL TRANSDUCTION | NON CANONICAL NF KAPPAB SIGNAL TRANSDUCTION | POSITIVE REGULATION OF CANONICAL NF KAPPAB SIGNAL TRANSDUCTION | POSITIVE REGULATION OF NF KAPPAB TRANSCRIPTION FACTOR ACTIVITY | POSITIVE REGULATION OF NON CANONICAL NF KAPPAB …		KAPPAB
Inflammation	Inflammation	MHC class II presentation	Biopsy only	7	0	21	0	4	0	0.43	0	NA	not significant in organoids	diff1 (2 up, 0 down), diff2 (3 up, 0 down), quiescent (4 up, 0 down), slowcycling (4 up, 0 down), suprabasal1 (4 up, 0 down), suprabasal2 (1 up, 0 down), TA (3 up, 0 down)		ANTIGEN PROCESSING AND PRESENTATION OF EXOGENOUS ANTIGEN | ANTIGEN PROCESSING AND PRESENTATION OF EXOGENOUS PEPTIDE ANTIGEN | ANTIGEN PROCESSING AND PRESENTATION OF EXOGENOUS PEPTIDE ANTIGEN VIA MHC CLASS II | ANTIGEN PROCESSING AND PRESENTATION OF PEPTIDE OR POLYSACCHARIDE ANTIGEN VIA MHC CLASS II		MHC CLASS II|EXOGENOUS (PEPTIDE )?ANTIGEN
Inflammation	Inflammation	IL-17 / Th17	Biopsy only	5	0	19	0	6	0	0.39	0	NA	not significant in organoids	diff1 (4 up, 0 down), diff2 (2 up, 0 down), quiescent (4 up, 0 down), slowcycling (4 up, 0 down), suprabasal2 (5 up, 0 down)		INTERLEUKIN 17 PRODUCTION | REGULATION OF T HELPER 17 CELL DIFFERENTIATION | REGULATION OF T HELPER 17 TYPE IMMUNE RESPONSE | RESPONSE TO INTERLEUKIN 17 | T HELPER 17 CELL DIFFERENTIATION | T HELPER 17 TYPE IMMUNE RESPONSE		INTERLEUKIN 17|T HELPER 17
Inflammation	Inflammation	Complement / acute phase	Biopsy only	3	0	6	0	3	0	0.12	0	NA	not significant in organoids	diff2 (1 up, 0 down), quiescent (2 up, 0 down), slowcycling (3 up, 0 down)		ACUTE PHASE RESPONSE | COMPLEMENT ACTIVATION | COMPLEMENT ACTIVATION CLASSICAL PATHWAY		COMPLEMENT|ACUTE PHASE
Inflammation	Inflammation	TNF-mediated signalling	Biopsy only	2	0	4	0	3	0	0.08	0	NA	not significant in organoids	quiescent (1 up, 0 down), slowcycling (3 up, 0 down)		POSITIVE REGULATION OF TUMOR NECROSIS FACTOR MEDIATED SIGNALING PATHWAY | REGULATION OF TUMOR NECROSIS FACTOR MEDIATED SIGNALING PATHWAY | TUMOR NECROSIS FACTOR MEDIATED SIGNALING PATHWAY		TUMOR NECROSIS FACTOR MEDIATED SIGNALING
Inflammation	Inflammation	TLR / LPS / PRR	Biopsy-dominant	6	1	37	1	13	1	0.76	0.12	6.26		diff1 (3 up, 0 down), quiescent (8 up, 0 down), slowcycling (12 up, 0 down), suprabasal1 (3 up, 0 down), suprabasal2 (8 up, 0 down), TA (3 up, 0 down)	diff1 (1 up, 0 down)	CELL SURFACE PATTERN RECOGNITION RECEPTOR SIGNALING PATHWAY | CELL SURFACE TOLL LIKE RECEPTOR SIGNALING PATHWAY | CELLULAR RESPONSE TO DSRNA | CELLULAR RESPONSE TO EXOGENOUS DSRNA | CYTOPLASMIC PATTERN RECOGNITION RECEPTOR SIGNALING PATHWAY | LIPOPOLYSACCHARIDE MEDIATED SIGNALING PATHWAY | POSITIVE REGULATION OF PATTERN RECOGNITION RECEPTOR SIGNALING PATHWAY | REGULATION OF LIPOPOLYSACCHARIDE MED…	REGULATION OF PATTERN RECOGNITION RECEPTOR SIGNALING PATHWAY	TOLL LIKE|LIPOPOLYSACCHARIDE|PATTERN RECOGNITION|DSRNA|DOUBLE STRANDED RNA
Inflammation	Inflammation	IL-1 / inflammasome	Biopsy-dominant	6	1	27	1	7	1	0.56	0.12	4.57		diff1 (4 up, 0 down), quiescent (7 up, 0 down), slowcycling (6 up, 0 down), suprabasal1 (2 up, 0 down), suprabasal2 (3 up, 0 down), TA (5 up, 0 down)	TA (1 up, 0 down)	CELLULAR RESPONSE TO INTERLEUKIN 1 | INTERLEUKIN 1 BETA PRODUCTION | INTERLEUKIN 1 PRODUCTION | NEGATIVE REGULATION OF INTERLEUKIN 1 PRODUCTION | POSITIVE REGULATION OF INTERLEUKIN 1 PRODUCTION | PYROPTOTIC INFLAMMATORY RESPONSE | RESPONSE TO INTERLEUKIN 1	INTERLEUKIN 1 BETA PRODUCTION	INTERLEUKIN 1( BETA)? PRODUCTION|RESPONSE TO INTERLEUKIN 1$|PYROPTOTIC INFLAMMATORY RESPONSE
Inflammation	Inflammation	Chemokine production / response	Biopsy-dominant	6	1	13	1	4	1	0.27	0.12	2.2		diff1 (2 up, 0 down), diff2 (2 up, 0 down), quiescent (2 up, 0 down), slowcycling (3 up, 0 down), suprabasal1 (1 up, 0 down), suprabasal2 (3 up, 0 down)	TA (1 up, 0 down)	CHEMOKINE PRODUCTION | NEGATIVE REGULATION OF CHEMOKINE PRODUCTION | POSITIVE REGULATION OF CHEMOKINE PRODUCTION | RESPONSE TO CHEMOKINE	RESPONSE TO CHEMOKINE	CHEMOKINE PRODUCTION|RESPONSE TO CHEMOKINE
Inflammation	Inflammation	Leukocyte activation / immunity (general)	Shared	7	4	218	26	55	12	4.49	3.16	1.42		diff1 (27 up, 0 down), diff2 (13 up, 0 down), quiescent (42 up, 0 down), slowcycling (41 up, 0 down), suprabasal1 (25 up, 0 down), suprabasal2 (33 up, 0 down), TA (37 up, 0 down)	slowcycling (8 up, 0 down), suprabasal1 (5 up, 0 down), suprabasal2 (6 up, 0 down), TA (7 up, 0 down)	LEUKOCYTE ACTIVATION INVOLVED IN INFLAMMATORY RESPONSE | LEUKOCYTE APOPTOTIC PROCESS | LEUKOCYTE DEGRANULATION | LEUKOCYTE DIFFERENTIATION | LEUKOCYTE HOMEOSTASIS | LEUKOCYTE MEDIATED CYTOTOXICITY | LEUKOCYTE MEDIATED IMMUNITY | LEUKOCYTE PROLIFERATION | LYMPHOCYTE ACTIVATION | LYMPHOCYTE ACTIVATION INVOLVED IN IMMUNE RESPONSE | LYMPHOCYTE APOPTOTIC PROCESS | LYMPHOCYTE COSTIMULATION | LYMPHOCYTE…	LEUKOCYTE DIFFERENTIATION | LEUKOCYTE MEDIATED CYTOTOXICITY | LEUKOCYTE MEDIATED IMMUNITY | LYMPHOCYTE DIFFERENTIATION | MACROPHAGE ACTIVATION | MYELOID CELL DIFFERENTIATION | MYELOID LEUKOCYTE DIFFERENTIATION | POSITIVE REGULATION OF LYMPHOCYTE DIFFERENTIATION | REGULATION OF LEUKOCYTE DIFFERENTIATION | REGULATION OF LEUKOCYTE MEDIATED IMMUNITY | REGULATION OF LYMPHOCYTE DIFFERENTIATION | REGULA…	LEUKOCYTE MEDIATED|(LEUKOCYTE|LYMPHOCYTE|MYELOID LEUKOCYTE|MYELOID CELL|MYELOID DENDRITIC CELL|MACROPHAGE|MAST CELL|MONOCYTE) (ACTIVATION|DIFFERENTIATION|DEVELOPMENT|PROLIFERATION|HOMEOSTASIS|APOPTOTIC PROCESS|COSTIMULATION)|T CELL APOPTOTIC PROCESS|LEUKOCYTE DEGRANULATION|THYMUS DEVELOPMENT|SOMATIC DIVERSIFICATION OF IMMUNE RECEPTORS
Inflammation	Inflammation	T cell activation / differentiation	Shared	7	3	163	6	40	4	3.35	0.73	4.59		diff1 (13 up, 0 down), diff2 (14 up, 0 down), quiescent (30 up, 0 down), slowcycling (33 up, 0 down), suprabasal1 (12 up, 0 down), suprabasal2 (36 up, 0 down), TA (25 up, 0 down)	slowcycling (1 up, 0 down), suprabasal1 (2 up, 1 down), TA (2 up, 0 down)	ALPHA BETA T CELL ACTIVATION | ALPHA BETA T CELL DIFFERENTIATION | ALPHA BETA T CELL PROLIFERATION | ANTIGEN RECEPTOR MEDIATED SIGNALING PATHWAY | CD4 POSITIVE ALPHA BETA T CELL ACTIVATION | CD4 POSITIVE ALPHA BETA T CELL DIFFERENTIATION | CD4 POSITIVE OR CD8 POSITIVE ALPHA BETA T CELL LINEAGE COMMITMENT | CD8 POSITIVE ALPHA BETA T CELL ACTIVATION | NEGATIVE REGULATION OF ALPHA BETA T CELL ACTIVA…	POSITIVE REGULATION OF ACTIVATED T CELL PROLIFERATION | T CELL ACTIVATION | T CELL DIFFERENTIATION | T CELL DIFFERENTIATION IN THYMUS	\bT CELL (ACTIVATION|DIFFERENTIATION|PROLIFERATION|SELECTION|LINEAGE)|ALPHA BETA T CELL|T HELPER CELL|T HELPER 1 TYPE|REGULATORY T CELL|POSITIVE T CELL SELECTION|T CELL RECEPTOR|ANTIGEN RECEPTOR MEDIATED
Inflammation	Inflammation	Interferon / antiviral response	Shared	7	5	137	55	33	14	2.82	6.69	0.42		diff1 (20 up, 0 down), diff2 (9 up, 0 down), quiescent (18 up, 0 down), slowcycling (31 up, 0 down), suprabasal1 (12 up, 0 down), suprabasal2 (23 up, 0 down), TA (24 up, 0 down)	diff1 (10 up, 0 down), slowcycling (12 up, 0 down), suprabasal1 (12 up, 0 down), suprabasal2 (10 up, 0 down), TA (11 up, 0 down)	ANTIVIRAL INNATE IMMUNE RESPONSE | CELLULAR RESPONSE TO INTERFERON BETA | CELLULAR RESPONSE TO TYPE II INTERFERON | CELLULAR RESPONSE TO VIRUS | DEFENSE RESPONSE TO VIRUS | HOST MEDIATED SUPPRESSION OF SYMBIONT INVASION | INTERFERON ALPHA PRODUCTION | INTERFERON BETA PRODUCTION | INTERFERON MEDIATED SIGNALING PATHWAY | MODULATION BY HOST OF VIRAL GENOME REPLICATION | NEGATIVE REGULATION OF TYPE I…	CELLULAR RESPONSE TO TYPE II INTERFERON | DEFENSE RESPONSE TO VIRUS | INTERFERON BETA PRODUCTION | INTERFERON MEDIATED SIGNALING PATHWAY | NEGATIVE REGULATION OF TYPE I INTERFERON PRODUCTION | NEGATIVE REGULATION OF VIRAL GENOME REPLICATION | NEGATIVE REGULATION OF VIRAL PROCESS | REGULATION OF VIRAL GENOME REPLICATION | RESPONSE TO INTERFERON BETA | RESPONSE TO TYPE I INTERFERON | RESPONSE TO TY…	INTERFERON MEDIATED|RESPONSE TO (TYPE I{1,2} )?INTERFERON|RESPONSE TO VIRUS|ANTIVIRAL|INTERFERON (ALPHA |BETA |GAMMA )?PRODUCTION|NEGATIVE REGULATION OF VIRAL|REGULATION OF VIRAL GENOME REPLICATION|HOST MEDIATED SUPPRESSION OF SYMBIONT|MODULATION BY HOST OF VIRAL
Inflammation	Inflammation	Immune activation / regulation (general)	Shared	7	5	131	42	23	12	2.7	5.11	0.53		diff1 (19 up, 0 down), diff2 (16 up, 0 down), quiescent (19 up, 0 down), slowcycling (20 up, 0 down), suprabasal1 (17 up, 0 down), suprabasal2 (19 up, 0 down), TA (21 up, 0 down)	diff1 (4 up, 0 down), slowcycling (8 up, 0 down), suprabasal1 (10 up, 0 down), suprabasal2 (10 up, 0 down), TA (10 up, 0 down)	ACTIVATION OF IMMUNE RESPONSE | ACTIVATION OF INNATE IMMUNE RESPONSE | CELL ACTIVATION INVOLVED IN IMMUNE RESPONSE | CELLULAR DEFENSE RESPONSE | IMMUNE EFFECTOR PROCESS | IMMUNE RESPONSE REGULATING CELL SURFACE RECEPTOR SIGNALING PATHWAY | IMMUNE RESPONSE REGULATING SIGNALING PATHWAY | IMMUNE SYSTEM DEVELOPMENT | INNATE IMMUNE RESPONSE ACTIVATING CELL SURFACE RECEPTOR SIGNALING PATHWAY | NEGATIVE…	ACTIVATION OF IMMUNE RESPONSE | ACTIVATION OF INNATE IMMUNE RESPONSE | IMMUNE EFFECTOR PROCESS | IMMUNE RESPONSE REGULATING SIGNALING PATHWAY | IMMUNE SYSTEM DEVELOPMENT | NEGATIVE REGULATION OF DEFENSE RESPONSE | NEGATIVE REGULATION OF IMMUNE RESPONSE | NEGATIVE REGULATION OF IMMUNE SYSTEM PROCESS | NEGATIVE REGULATION OF INNATE IMMUNE RESPONSE | POSITIVE REGULATION OF DEFENSE RESPONSE | POSITIV…	^((POSITIVE |NEGATIVE )?REGULATION OF )?(ACTIVATION OF )?(INNATE )?IMMUNE (RESPONSE|SYSTEM PROCESS|EFFECTOR PROCESS)$|IMMUNE RESPONSE REGULATING|INNATE IMMUNE RESPONSE ACTIVATING|MOLECULAR MEDIATOR OF IMMUNE RESPONSE|^CELL ACTIVATION INVOLVED IN IMMUNE RESPONSE$|DEFENSE RESPONSE$|IMMUNE SYSTEM DEVELOPMENT
Inflammation	Inflammation	Cytokine production (general & interleukins)	Shared	7	5	104	10	30	5	2.14	1.22	1.76		diff1 (18 up, 0 down), diff2 (9 up, 0 down), quiescent (22 up, 0 down), slowcycling (22 up, 0 down), suprabasal1 (8 up, 0 down), suprabasal2 (9 up, 0 down), TA (16 up, 0 down)	quiescent (0 up, 1 down), slowcycling (2 up, 0 down), suprabasal1 (2 up, 0 down), suprabasal2 (2 up, 0 down), TA (3 up, 0 down)	CYTOKINE PRODUCTION | CYTOKINE PRODUCTION INVOLVED IN IMMUNE RESPONSE | CYTOKINE PRODUCTION INVOLVED IN INFLAMMATORY RESPONSE | INTERLEUKIN 1 PRODUCTION | INTERLEUKIN 10 PRODUCTION | INTERLEUKIN 12 PRODUCTION | INTERLEUKIN 13 PRODUCTION | INTERLEUKIN 17 PRODUCTION | INTERLEUKIN 6 PRODUCTION | INTERLEUKIN 8 PRODUCTION | MACROPHAGE CYTOKINE PRODUCTION | MYELOID LEUKOCYTE CYTOKINE PRODUCTION | NEGAT…	INTERLEUKIN 12 PRODUCTION | NEGATIVE REGULATION OF CYTOKINE PRODUCTION | POSITIVE REGULATION OF CYTOKINE PRODUCTION | POSITIVE REGULATION OF INTERLEUKIN 6 PRODUCTION | TUMOR NECROSIS FACTOR SUPERFAMILY CYTOKINE PRODUCTION	CYTOKINE PRODUCTION|INTERLEUKIN [0-9]+ PRODUCTION|MOLECULAR MEDIATOR INVOLVED IN INFLAMMATORY
Inflammation	Inflammation	Leukocyte chemotaxis / migration	Shared	7	5	70	26	15	6	1.44	3.16	0.46		diff1 (12 up, 0 down), diff2 (3 up, 0 down), quiescent (12 up, 0 down), slowcycling (14 up, 0 down), suprabasal1 (9 up, 0 down), suprabasal2 (12 up, 0 down), TA (8 up, 0 down)	diff1 (4 up, 0 down), slowcycling (6 up, 0 down), suprabasal1 (5 up, 0 down), suprabasal2 (5 up, 0 down), TA (6 up, 0 down)	CELL CHEMOTAXIS | LEUKOCYTE CHEMOTAXIS | LEUKOCYTE MIGRATION | MONONUCLEAR CELL MIGRATION | MYELOID LEUKOCYTE MIGRATION | NEGATIVE REGULATION OF LEUKOCYTE MIGRATION | NEGATIVE REGULATION OF MONONUCLEAR CELL MIGRATION | POSITIVE REGULATION OF CHEMOTAXIS | POSITIVE REGULATION OF LEUKOCYTE CHEMOTAXIS | POSITIVE REGULATION OF LEUKOCYTE MIGRATION | POSITIVE REGULATION OF MONONUCLEAR CELL MIGRATION | R…	CELL CHEMOTAXIS | LEUKOCYTE CHEMOTAXIS | LEUKOCYTE MIGRATION | MONONUCLEAR CELL MIGRATION | MYELOID LEUKOCYTE MIGRATION | REGULATION OF LEUKOCYTE CHEMOTAXIS	(LEUKOCYTE|MONONUCLEAR CELL) (CHEMOTAXIS|MIGRATION)|^((POSITIVE |NEGATIVE )?REGULATION OF )?CHEMOTAXIS$|^CELL CHEMOTAXIS$
Inflammation	Inflammation	T / NK cell–mediated immunity	Shared	7	3	64	9	14	5	1.32	1.09	1.2		diff1 (12 up, 0 down), diff2 (9 up, 0 down), quiescent (9 up, 0 down), slowcycling (11 up, 0 down), suprabasal1 (9 up, 0 down), suprabasal2 (6 up, 0 down), TA (8 up, 0 down)	slowcycling (4 up, 0 down), suprabasal1 (2 up, 0 down), TA (3 up, 0 down)	NATURAL KILLER CELL ACTIVATION | NATURAL KILLER CELL DIFFERENTIATION | NATURAL KILLER CELL MEDIATED IMMUNITY | NEGATIVE REGULATION OF NATURAL KILLER CELL MEDIATED IMMUNITY | POSITIVE REGULATION OF NATURAL KILLER CELL ACTIVATION | POSITIVE REGULATION OF NATURAL KILLER CELL MEDIATED IMMUNITY | POSITIVE REGULATION OF T CELL MEDIATED CYTOTOXICITY | POSITIVE REGULATION OF T CELL MEDIATED IMMUNITY | RE…	NATURAL KILLER CELL DIFFERENTIATION | NATURAL KILLER CELL MEDIATED IMMUNITY | REGULATION OF NATURAL KILLER CELL MEDIATED IMMUNITY | T CELL MEDIATED CYTOTOXICITY | T CELL MEDIATED IMMUNITY	T CELL MEDIATED|NATURAL KILLER
Inflammation	Inflammation	B cell / humoral immunity	Shared	7	4	59	7	23	3	1.21	0.85	1.43		diff1 (11 up, 0 down), diff2 (1 up, 0 down), quiescent (8 up, 0 down), slowcycling (9 up, 0 down), suprabasal1 (4 up, 0 down), suprabasal2 (12 up, 0 down), TA (14 up, 0 down)	slowcycling (2 up, 0 down), suprabasal1 (1 up, 0 down), suprabasal2 (1 up, 0 down), TA (3 up, 0 down)	ANTIMICROBIAL HUMORAL IMMUNE RESPONSE MEDIATED BY ANTIMICROBIAL PEPTIDE | ANTIMICROBIAL HUMORAL RESPONSE | B CELL ACTIVATION | B CELL ACTIVATION INVOLVED IN IMMUNE RESPONSE | B CELL APOPTOTIC PROCESS | B CELL DIFFERENTIATION | B CELL HOMEOSTASIS | B CELL MEDIATED IMMUNITY | B CELL PROLIFERATION | HUMORAL IMMUNE RESPONSE | IMMUNOGLOBULIN PRODUCTION | IMMUNOGLOBULIN PRODUCTION INVOLVED IN IMMUNOGLO…	ANTIMICROBIAL HUMORAL IMMUNE RESPONSE MEDIATED BY ANTIMICROBIAL PEPTIDE | ANTIMICROBIAL HUMORAL RESPONSE | HUMORAL IMMUNE RESPONSE	\bB CELL|IMMUNOGLOBULIN(?! SUPERFAMILY)|HUMORAL|ISOTYPE SWITCHING
Inflammation	Inflammation	Adaptive immune response (general)	Shared	7	4	48	10	7	3	0.99	1.22	0.81		diff1 (7 up, 0 down), diff2 (7 up, 0 down), quiescent (7 up, 0 down), slowcycling (7 up, 0 down), suprabasal1 (6 up, 0 down), suprabasal2 (7 up, 0 down), TA (7 up, 0 down)	slowcycling (3 up, 0 down), suprabasal1 (3 up, 0 down), suprabasal2 (2 up, 0 down), TA (2 up, 0 down)	ADAPTIVE IMMUNE RESPONSE | ADAPTIVE IMMUNE RESPONSE BASED ON SOMATIC RECOMBINATION OF IMMUNE RECEPTORS BUILT FROM IMMUNOGLOBULIN SUPERFAMILY DOMAINS | LYMPHOCYTE MEDIATED IMMUNITY | NEGATIVE REGULATION OF ADAPTIVE IMMUNE RESPONSE | POSITIVE REGULATION OF ADAPTIVE IMMUNE RESPONSE | REGULATION OF ADAPTIVE IMMUNE RESPONSE | REGULATION OF LYMPHOCYTE MEDIATED IMMUNITY	ADAPTIVE IMMUNE RESPONSE | LYMPHOCYTE MEDIATED IMMUNITY | REGULATION OF LYMPHOCYTE MEDIATED IMMUNITY	ADAPTIVE IMMUNE|LYMPHOCYTE MEDIATED IMMUNITY
Inflammation	Inflammation	Antibacterial defense	Shared	7	4	36	9	6	5	0.74	1.09	0.68		diff1 (6 up, 0 down), diff2 (2 up, 0 down), quiescent (6 up, 0 down), slowcycling (6 up, 0 down), suprabasal1 (6 up, 0 down), suprabasal2 (4 up, 0 down), TA (6 up, 0 down)	slowcycling (3 up, 0 down), suprabasal1 (1 up, 0 down), suprabasal2 (2 up, 0 down), TA (3 up, 0 down)	CELLULAR RESPONSE TO MOLECULE OF BACTERIAL ORIGIN | DEFENSE RESPONSE TO BACTERIUM | DEFENSE RESPONSE TO GRAM NEGATIVE BACTERIUM | DEFENSE RESPONSE TO GRAM POSITIVE BACTERIUM | RESPONSE TO BACTERIUM | RESPONSE TO MOLECULE OF BACTERIAL ORIGIN	CELLULAR RESPONSE TO MOLECULE OF BACTERIAL ORIGIN | DEFENSE RESPONSE TO BACTERIUM | DEFENSE RESPONSE TO GRAM POSITIVE BACTERIUM | RESPONSE TO BACTERIUM | RESPONSE TO MOLECULE OF BACTERIAL ORIGIN	BACTERI
Inflammation	Inflammation	Lymphocyte / T cell chemotaxis	Shared	6	5	29	13	9	4	0.6	1.58	0.38		diff1 (3 up, 0 down), quiescent (4 up, 0 down), slowcycling (7 up, 0 down), suprabasal1 (3 up, 0 down), suprabasal2 (5 up, 0 down), TA (7 up, 0 down)	diff1 (1 up, 0 down), slowcycling (4 up, 0 down), suprabasal1 (4 up, 0 down), suprabasal2 (2 up, 0 down), TA (2 up, 0 down)	LYMPHOCYTE CHEMOTAXIS | LYMPHOCYTE MIGRATION | POSITIVE REGULATION OF LYMPHOCYTE MIGRATION | POSITIVE REGULATION OF T CELL MIGRATION | REGULATION OF LYMPHOCYTE MIGRATION | REGULATION OF T CELL MIGRATION | SUBSTRATE DEPENDENT CELL MIGRATION | T CELL CHEMOTAXIS | T CELL MIGRATION	LYMPHOCYTE CHEMOTAXIS | LYMPHOCYTE MIGRATION | T CELL CHEMOTAXIS | T CELL MIGRATION	LYMPHOCYTE (MIGRATION|CHEMOTAXIS)|T CELL (MIGRATION|CHEMOTAXIS)
Inflammation	Inflammation	MHC class I presentation	Shared	7	4	26	6	5	3	0.53	0.73	0.73		diff1 (4 up, 0 down), diff2 (3 up, 0 down), quiescent (3 up, 0 down), slowcycling (5 up, 0 down), suprabasal1 (4 up, 0 down), suprabasal2 (4 up, 0 down), TA (3 up, 0 down)	quiescent (1 up, 0 down), slowcycling (3 up, 0 down), suprabasal1 (1 up, 0 down), TA (1 up, 0 down)	ANTIGEN PROCESSING AND PRESENTATION OF ENDOGENOUS ANTIGEN | ANTIGEN PROCESSING AND PRESENTATION OF ENDOGENOUS PEPTIDE ANTIGEN | ANTIGEN PROCESSING AND PRESENTATION OF PEPTIDE ANTIGEN VIA MHC CLASS I | ANTIGEN PROCESSING AND PRESENTATION VIA MHC CLASS IB | PEPTIDE ANTIGEN ASSEMBLY WITH MHC PROTEIN COMPLEX	ANTIGEN PROCESSING AND PRESENTATION OF ENDOGENOUS ANTIGEN | ANTIGEN PROCESSING AND PRESENTATION OF ENDOGENOUS PEPTIDE ANTIGEN | ANTIGEN PROCESSING AND PRESENTATION OF PEPTIDE ANTIGEN VIA MHC CLASS I	VIA MHC CLASS I$|ENDOGENOUS (PEPTIDE )?ANTIGEN|MHC CLASS IB|ASSEMBLY WITH MHC
Inflammation	Inflammation	JAK–STAT signalling	Shared	6	2	22	8	7	4	0.45	0.97	0.47		diff1 (7 up, 0 down), diff2 (2 up, 0 down), quiescent (2 up, 0 down), slowcycling (4 up, 0 down), suprabasal2 (3 up, 0 down), TA (4 up, 0 down)	diff1 (4 up, 0 down), suprabasal2 (4 up, 0 down)	CELL SURFACE RECEPTOR SIGNALING PATHWAY VIA JAK STAT | CELL SURFACE RECEPTOR SIGNALING PATHWAY VIA STAT | NEGATIVE REGULATION OF RECEPTOR SIGNALING PATHWAY VIA JAK STAT | NEGATIVE REGULATION OF RECEPTOR SIGNALING PATHWAY VIA STAT | REGULATION OF RECEPTOR SIGNALING PATHWAY VIA JAK STAT | REGULATION OF RECEPTOR SIGNALING PATHWAY VIA STAT | TYROSINE PHOSPHORYLATION OF STAT PROTEIN	CELL SURFACE RECEPTOR SIGNALING PATHWAY VIA JAK STAT | CELL SURFACE RECEPTOR SIGNALING PATHWAY VIA STAT | NEGATIVE REGULATION OF RECEPTOR SIGNALING PATHWAY VIA JAK STAT | NEGATIVE REGULATION OF RECEPTOR SIGNALING PATHWAY VIA STAT	JAK STAT|VIA STAT|STAT PROTEIN
Inflammation	Inflammation	Neutrophil / granulocyte chemotaxis	Shared	5	4	22	10	8	5	0.45	1.22	0.37		diff1 (7 up, 0 down), diff2 (1 up, 0 down), quiescent (5 up, 0 down), slowcycling (6 up, 0 down), suprabasal1 (3 up, 0 down)	diff1 (2 up, 0 down), slowcycling (3 up, 0 down), suprabasal2 (1 up, 0 down), TA (4 up, 0 down)	GRANULOCYTE CHEMOTAXIS | GRANULOCYTE MIGRATION | NEUTROPHIL MIGRATION | POSITIVE REGULATION OF GRANULOCYTE CHEMOTAXIS | POSITIVE REGULATION OF NEUTROPHIL MIGRATION | REGULATION OF GRANULOCYTE CHEMOTAXIS | REGULATION OF NEUTROPHIL CHEMOTAXIS | REGULATION OF NEUTROPHIL MIGRATION	GRANULOCYTE CHEMOTAXIS | NEUTROPHIL CHEMOTAXIS | REGULATION OF GRANULOCYTE CHEMOTAXIS | REGULATION OF NEUTROPHIL CHEMOTAXIS | REGULATION OF NEUTROPHIL MIGRATION	(NEUTROPHIL|GRANULOCYTE) (CHEMOTAXIS|MIGRATION)
Inflammation	Inflammation	TNF production / response	Shared	7	4	22	7	4	2	0.45	0.85	0.53		diff1 (4 up, 0 down), diff2 (1 up, 0 down), quiescent (4 up, 0 down), slowcycling (4 up, 0 down), suprabasal1 (2 up, 0 down), suprabasal2 (3 up, 0 down), TA (4 up, 0 down)	slowcycling (2 up, 0 down), suprabasal1 (1 up, 0 down), suprabasal2 (2 up, 0 down), TA (2 up, 0 down)	NEGATIVE REGULATION OF TUMOR NECROSIS FACTOR SUPERFAMILY CYTOKINE PRODUCTION | POSITIVE REGULATION OF TUMOR NECROSIS FACTOR SUPERFAMILY CYTOKINE PRODUCTION | RESPONSE TO TUMOR NECROSIS FACTOR | TUMOR NECROSIS FACTOR SUPERFAMILY CYTOKINE PRODUCTION	RESPONSE TO TUMOR NECROSIS FACTOR | TUMOR NECROSIS FACTOR SUPERFAMILY CYTOKINE PRODUCTION	^(?!.*TUMOR NECROSIS FACTOR MEDIATED SIGNALING).*TUMOR NECROSIS FACTOR
Inflammation	Inflammation	Inflammatory response	Shared	7	5	21	5	5	1	0.43	0.61	0.71		diff1 (3 up, 0 down), diff2 (2 up, 0 down), quiescent (4 up, 0 down), slowcycling (3 up, 0 down), suprabasal1 (2 up, 0 down), suprabasal2 (3 up, 0 down), TA (4 up, 0 down)	diff1 (1 up, 0 down), slowcycling (1 up, 0 down), suprabasal1 (1 up, 0 down), suprabasal2 (1 up, 0 down), TA (1 up, 0 down)	INFLAMMATORY RESPONSE | NEGATIVE REGULATION OF INFLAMMATORY RESPONSE | POSITIVE REGULATION OF INFLAMMATORY RESPONSE | REGULATION OF INFLAMMATORY RESPONSE | REGULATION OF NEUROINFLAMMATORY RESPONSE	REGULATION OF INFLAMMATORY RESPONSE	^((POSITIVE |NEGATIVE )?REGULATION OF )?INFLAMMATORY RESPONSE$|NEUROINFLAMMATORY RESPONSE
Inflammation	Inflammation	Macrophage chemotaxis / migration	Shared	5	4	18	9	6	3	0.37	1.09	0.34		diff1 (3 up, 0 down), quiescent (5 up, 0 down), slowcycling (6 up, 0 down), suprabasal2 (1 up, 0 down), TA (3 up, 0 down)	slowcycling (3 up, 0 down), suprabasal1 (2 up, 0 down), suprabasal2 (2 up, 0 down), TA (2 up, 0 down)	MACROPHAGE CHEMOTAXIS | MACROPHAGE MIGRATION | POSITIVE REGULATION OF MACROPHAGE CHEMOTAXIS | POSITIVE REGULATION OF MACROPHAGE MIGRATION | REGULATION OF MACROPHAGE CHEMOTAXIS | REGULATION OF MACROPHAGE MIGRATION	MACROPHAGE CHEMOTAXIS | MACROPHAGE MIGRATION | REGULATION OF MACROPHAGE MIGRATION	MACROPHAGE (CHEMOTAXIS|MIGRATION)
Inflammation	Inflammation	Cytokine-mediated signalling	Shared	7	5	16	11	4	3	0.33	1.34	0.25		diff1 (1 up, 0 down), diff2 (1 up, 0 down), quiescent (3 up, 0 down), slowcycling (4 up, 0 down), suprabasal1 (1 up, 0 down), suprabasal2 (2 up, 0 down), TA (4 up, 0 down)	diff1 (1 up, 0 down), slowcycling (3 up, 0 down), suprabasal1 (3 up, 0 down), suprabasal2 (2 up, 0 down), TA (2 up, 0 down)	CYTOKINE MEDIATED SIGNALING PATHWAY | NEGATIVE REGULATION OF RESPONSE TO CYTOKINE STIMULUS | POSITIVE REGULATION OF RESPONSE TO CYTOKINE STIMULUS | REGULATION OF RESPONSE TO CYTOKINE STIMULUS	CYTOKINE MEDIATED SIGNALING PATHWAY | POSITIVE REGULATION OF RESPONSE TO CYTOKINE STIMULUS | REGULATION OF RESPONSE TO CYTOKINE STIMULUS	CYTOKINE MEDIATED SIGNALING|RESPONSE TO CYTOKINE STIMULUS
Inflammation	Inflammation	Antigen presentation (general)	Shared	7	2	15	2	3	1	0.31	0.24	1.27		diff1 (2 up, 0 down), diff2 (2 up, 0 down), quiescent (2 up, 0 down), slowcycling (3 up, 0 down), suprabasal1 (2 up, 0 down), suprabasal2 (2 up, 0 down), TA (2 up, 0 down)	slowcycling (1 up, 0 down), suprabasal2 (1 up, 0 down)	ANTIGEN PROCESSING AND PRESENTATION | ANTIGEN PROCESSING AND PRESENTATION OF PEPTIDE ANTIGEN | REGULATION OF ANTIGEN PROCESSING AND PRESENTATION	ANTIGEN PROCESSING AND PRESENTATION	^((POSITIVE |NEGATIVE )?REGULATION OF )?ANTIGEN PROCESSING AND PRESENTATION$|ANTIGEN PROCESSING AND PRESENTATION OF PEPTIDE ANTIGEN$
Organoid (IL-13-specific)	Organoid (IL-13-specific)	Translation	Shared	7	5	11	7	3	4	0.23	0.85	0.27		diff1 (0 up, 1 down), diff2 (0 up, 1 down), quiescent (0 up, 2 down), slowcycling (0 up, 2 down), suprabasal1 (0 up, 1 down), suprabasal2 (0 up, 3 down), TA (0 up, 1 down)	diff1 (0 up, 2 down), diff2 (0 up, 2 down), slowcycling (0 up, 1 down), suprabasal1 (0 up, 1 down), TA (0 up, 1 down)	CYTOPLASMIC TRANSLATION | CYTOPLASMIC TRANSLATIONAL INITIATION | FORMATION OF CYTOPLASMIC TRANSLATION INITIATION COMPLEX	CYTOPLASMIC TRANSLATION | REGULATION OF TRANSLATION | TRANSLATION | TRANSLATIONAL TERMINATION	^TRANSLATION$|TRANSLATIONAL TERMINATION|REGULATION OF TRANSLATION$|CYTOPLASMIC TRANSLATION
Organoid (IL-13-specific)	Organoid (IL-13-specific)	Glycolysis	Shared	2	1	2	7	2	7	0.04	0.85	0.05		suprabasal1 (0 up, 1 down), suprabasal2 (0 up, 1 down)	diff1 (0 up, 7 down)	MONOSACCHARIDE CATABOLIC PROCESS | MONOSACCHARIDE TRANSMEMBRANE TRANSPORT	GLUCOSE CATABOLIC PROCESS | GLUCOSE METABOLIC PROCESS | GLYCOLYTIC PROCESS THROUGH FRUCTOSE 6 PHOSPHATE | GLYCOLYTIC PROCESS THROUGH GLUCOSE 6 PHOSPHATE | MONOSACCHARIDE METABOLIC PROCESS | NADH METABOLIC PROCESS | PYRUVATE METABOLIC PROCESS	GLYCOLYTIC|GLUCOSE (METABOLIC|CATABOLIC)|PYRUVATE METABOLIC|NADH METABOLIC|MONOSACCHARIDE
Organoid (IL-13-specific)	Organoid (IL-13-specific)	Actin cytoskeleton	Opposite direction	7	6	94	30	21	14	1.93	3.65	0.53		diff1 (18 up, 0 down), diff2 (13 up, 0 down), quiescent (8 up, 0 down), slowcycling (18 up, 0 down), suprabasal1 (6 up, 0 down), suprabasal2 (15 up, 0 down), TA (16 up, 0 down)	diff2 (0 up, 2 down), quiescent (0 up, 2 down), slowcycling (0 up, 12 down), suprabasal1 (1 up, 1 down), suprabasal2 (0 up, 4 down), TA (0 up, 8 down)	ACTIN FILAMENT BASED MOVEMENT | ACTIN FILAMENT BASED PROCESS | ACTIN FILAMENT BUNDLE ORGANIZATION | ACTIN FILAMENT ORGANIZATION | ACTIN FILAMENT POLYMERIZATION | ACTIN POLYMERIZATION OR DEPOLYMERIZATION | NEGATIVE REGULATION OF CYTOSKELETON ORGANIZATION | POSITIVE REGULATION OF ACTIN FILAMENT BUNDLE ASSEMBLY | POSITIVE REGULATION OF ACTIN FILAMENT POLYMERIZATION | POSITIVE REGULATION OF CYTOSKELE…	ACTIN FILAMENT BASED PROCESS | ACTIN FILAMENT DEPOLYMERIZATION | ACTIN FILAMENT ORGANIZATION | ACTIN FILAMENT POLYMERIZATION | ACTIN POLYMERIZATION OR DEPOLYMERIZATION | NEGATIVE REGULATION OF ACTIN FILAMENT BUNDLE ASSEMBLY | NEGATIVE REGULATION OF ACTIN FILAMENT POLYMERIZATION | PROTEIN POLYMERIZATION | REGULATION OF ACTIN FILAMENT LENGTH | REGULATION OF ACTIN FILAMENT POLYMERIZATION | REGULATIO…	^(?!.*MICROTUBULE)(?!.*MITO).*(ACTIN FILAMENT|ACTIN POLYMERIZATION|PROTEIN POLYMERIZATION|CELLULAR COMPONENT SIZE|ANATOMICAL STRUCTURE SIZE|CYTOSKELETON ORGANIZATION)
Organoid (IL-13-specific)	Organoid (IL-13-specific)	Epithelial / tissue migration	Opposite direction	5	5	16	14	6	7	0.33	1.7	0.19		diff2 (3 up, 0 down), quiescent (3 up, 0 down), slowcycling (2 up, 0 down), suprabasal2 (4 up, 0 down), TA (4 up, 0 down)	quiescent (0 up, 1 down), slowcycling (0 up, 3 down), suprabasal1 (0 up, 2 down), suprabasal2 (0 up, 3 down), TA (0 up, 5 down)	AMEBOIDAL TYPE CELL MIGRATION | POSITIVE REGULATION OF EPITHELIAL CELL MIGRATION | POSITIVE REGULATION OF SPROUTING ANGIOGENESIS | REGULATION OF EPITHELIAL CELL MIGRATION | SPROUTING ANGIOGENESIS | TISSUE MIGRATION	AMEBOIDAL TYPE CELL MIGRATION | CELL MIGRATION INVOLVED IN SPROUTING ANGIOGENESIS | POSITIVE REGULATION OF CELL MIGRATION INVOLVED IN SPROUTING ANGIOGENESIS | POSITIVE REGULATION OF EPITHELIAL CELL MIGRATION | REGULATION OF EPITHELIAL CELL MIGRATION | SPROUTING ANGIOGENESIS | TISSUE MIGRATION	EPITHELIAL CELL MIGRATION|AMEBOIDAL|TISSUE MIGRATION|SPROUTING ANGIOGENESIS
Organoid (IL-13-specific)	Organoid (IL-13-specific)	Oxidative stress / xenobiotics	Opposite direction	4	1	11	5	5	5	0.23	0.61	0.37		quiescent (0 up, 1 down), slowcycling (0 up, 4 down), suprabasal2 (0 up, 4 down), TA (0 up, 2 down)	diff1 (5 up, 0 down)	CELLULAR RESPONSE TO TOXIC SUBSTANCE | CELLULAR RESPONSE TO XENOBIOTIC STIMULUS | REACTIVE OXYGEN SPECIES METABOLIC PROCESS | RESPONSE TO TOXIC SUBSTANCE | XENOBIOTIC METABOLIC PROCESS	CELLULAR RESPONSE TO TOXIC SUBSTANCE | HYDROGEN PEROXIDE METABOLIC PROCESS | REACTIVE OXYGEN SPECIES METABOLIC PROCESS | RESPONSE TO TOXIC SUBSTANCE | RESPONSE TO XENOBIOTIC STIMULUS	TOXIC SUBSTANCE|XENOBIOTIC|REACTIVE OXYGEN SPECIES METABOLIC|HYDROGEN PEROXIDE METABOLIC
Organoid (IL-13-specific)	Organoid (IL-13-specific)	Hippo / ERBB signalling	Opposite direction	2	2	2	4	2	4	0.04	0.49	0.08		quiescent (1 up, 0 down), suprabasal2 (1 up, 0 down)	diff1 (0 up, 3 down), suprabasal2 (0 up, 1 down)	ERBB2 SIGNALING PATHWAY | HIPPO SIGNALING	ERBB SIGNALING PATHWAY | ERBB2 SIGNALING PATHWAY | HIPPO SIGNALING | REGULATION OF HIPPO SIGNALING	HIPPO|ERBB
Organoid (IL-13-specific)	Organoid (IL-13-specific)	Steroid / hormone metabolism	Consistent in organoids, mixed in biopsies	6	6	32	14	14	5	0.66	1.7	0.39		diff1 (3 up, 0 down), quiescent (4 up, 0 down), slowcycling (2 up, 3 down), suprabasal1 (1 up, 0 down), suprabasal2 (6 up, 7 down), TA (3 up, 3 down)	diff1 (2 up, 0 down), quiescent (2 up, 0 down), slowcycling (3 up, 0 down), suprabasal1 (1 up, 0 down), suprabasal2 (1 up, 0 down), TA (5 up, 0 down)	ALCOHOL METABOLIC PROCESS | C21 STEROID HORMONE METABOLIC PROCESS | CELLULAR RESPONSE TO STEROID HORMONE STIMULUS | HORMONE METABOLIC PROCESS | NEGATIVE REGULATION OF INTRACELLULAR STEROID HORMONE RECEPTOR SIGNALING PATHWAY | PRIMARY ALCOHOL METABOLIC PROCESS | REGULATION OF INTRACELLULAR STEROID HORMONE RECEPTOR SIGNALING PATHWAY | RESPONSE TO CORTICOSTEROID | RESPONSE TO STEROID HORMONE | STERO…	ALCOHOL METABOLIC PROCESS | HORMONE BIOSYNTHETIC PROCESS | HORMONE METABOLIC PROCESS | STEROID HORMONE BIOSYNTHETIC PROCESS | STEROID METABOLIC PROCESS	HORMONE METABOLIC|HORMONE BIOSYNTHETIC|STEROID|ALCOHOL METABOLIC
Organoid (IL-13-specific)	Organoid (IL-13-specific)	Oxidative phosphorylation	Consistent in organoids, mixed in biopsies	6	6	25	45	7	8	0.51	5.47	0.09		diff1 (6 up, 0 down), diff2 (0 up, 1 down), quiescent (0 up, 3 down), suprabasal1 (7 up, 0 down), suprabasal2 (0 up, 6 down), TA (2 up, 0 down)	diff1 (7 up, 0 down), quiescent (6 up, 0 down), slowcycling (8 up, 0 down), suprabasal1 (8 up, 0 down), suprabasal2 (8 up, 0 down), TA (8 up, 0 down)	AEROBIC RESPIRATION | ATP SYNTHESIS COUPLED ELECTRON TRANSPORT | CELLULAR RESPIRATION | ELECTRON TRANSPORT CHAIN | MITOCHONDRIAL ELECTRON TRANSPORT NADH TO UBIQUINONE | OXIDATIVE PHOSPHORYLATION | PROTON MOTIVE FORCE DRIVEN ATP SYNTHESIS	AEROBIC RESPIRATION | ATP SYNTHESIS COUPLED ELECTRON TRANSPORT | CELLULAR RESPIRATION | ELECTRON TRANSPORT CHAIN | MITOCHONDRIAL ELECTRON TRANSPORT CYTOCHROME C TO OXYGEN | MITOCHONDRIAL ELECTRON TRANSPORT NADH TO UBIQUINONE | OXIDATIVE PHOSPHORYLATION | PROTON MOTIVE FORCE DRIVEN ATP SYNTHESIS	OXIDATIVE PHOSPHORYLATION|ELECTRON TRANSPORT|AEROBIC RESPIRATION|CELLULAR RESPIRATION|ATP SYNTHESIS|PROTON MOTIVE
Organoid (IL-13-specific)	Organoid (IL-13-specific)	Proton transport / pH	Consistent in organoids, mixed in biopsies	4	7	5	11	3	3	0.1	1.34	0.08		diff1 (1 up, 0 down), quiescent (0 up, 1 down), suprabasal1 (1 up, 0 down), suprabasal2 (0 up, 2 down)	diff1 (1 up, 0 down), diff2 (1 up, 0 down), quiescent (3 up, 0 down), slowcycling (1 up, 0 down), suprabasal1 (2 up, 0 down), suprabasal2 (2 up, 0 down), TA (1 up, 0 down)	INTRACELLULAR PH REDUCTION | NEURON CELLULAR HOMEOSTASIS | PROTON TRANSMEMBRANE TRANSPORT	INTRACELLULAR PH REDUCTION | NEURON CELLULAR HOMEOSTASIS | PROTON TRANSMEMBRANE TRANSPORT	PROTON TRANSMEMBRANE|INTRACELLULAR PH|NEURON CELLULAR HOMEOSTASIS
Organoid (IL-13-specific)	Organoid (IL-13-specific)	Peptide metabolism	Organoid only	0	4	0	4	0	2	0	0.49	0	not significant in biopsies		slowcycling (1 up, 0 down), suprabasal1 (1 up, 0 down), suprabasal2 (1 up, 0 down), TA (1 up, 0 down)		PEPTIDE CATABOLIC PROCESS | PEPTIDE METABOLIC PROCESS	PEPTIDE (METABOLIC|CATABOLIC)
